# Viral infection to the raphidophycean alga *Heterosigma akashiwo* affects both intracellular organic matter composition and dynamics of a coastal prokaryotic community

**DOI:** 10.1101/2024.10.07.616994

**Authors:** Hiroaki Takebe, Haruna Hiromoto, Tetsuhiro Watanabe, Keigo Yamamoto, Keizo Nagasaki, Ryoma Kamikawa, Takashi Yoshida

## Abstract

Marine microalgae play a crucial role in marine ecosystem by supplying dissolved organic matter to heterotrophic prokaryotes, which mediate the microbial loop. Microalgae are often infected by viruses, and in infected cells (virocells), the viruses modulate and often change the host metabolism for propagation and thereby endo-metabolites. However, the impact of algal virocells on prokaryotic communities is not fully been understood. In this study, we investigated whether lysates from virocell of *Heterosigma akashiwo,* a globally prevalent bloom-forming raphidophycean alga, causes shifts inn prokaryotic community structure, and which metabolic compounds in the viral lysate might affect the surrounding prokaryotic populations. Using microcosm experiments, we cultured prokaryotic communities with a dissolved fraction derived from the viral lysate (VDF) of *H. akashiwo*. Results revealed that certain prokaryotic populations assigned as the *Vibrio* spp. pathogenic against fish and crustaceans grew specifically responding to the VDF. These *Vibrio* species possessed a gene module for branched-chain amino acids transporters, which were revealed to be enriched in VDF by gas chromatography-mass spectrometry analysis. Altogether, our findings suggest that viral infection-induced changes in biochemical properties of *H. akashiwo* cells can promote the growth of taxonomically and metabolically different prokaryotic populations, potentially impacting higher trophic-level consumers in marine ecosystems.

**Highlights:**

- The effect of viral infection to microalgae on marine prokaryotes was investigated.
- Viral lysate of *Heterosigma akashiwo* promoted growth of certain *Vibrio* population.
- Those *Vibrio* likely have ability to utilize the compounds enriched in the lysate.
- Those *Vibrio* have been known as pathogen of fish or crustacean.
- Viral infection to *H. akashiwo* can indirectly affect higher trophic-level consumers.
