## Supplementary Tables for "Viral infection to the raphidophycean alga *Heterosigma akashiwo* affects both intracellular organic matter composition and dynamics of a coastal prokaryotic community"

### Sheet: Table S1
Supplementary Table 1. The number of the reads and ASVs obtained in the microcosm samples.
Treatment	Replicate	Day	Num of reads	Num of analyzed reads	Num of detected ASVs
Control	1	0	201799	94208	632
		1	147811	69039	518
		3	230139	140492	123
		4	228566	126728	117
		Sum	808315	430467	1031
	2	0	240567	108536	653
		1	179244	74154	556
		2	182040	110584	142
		3	254189	142277	106
		4	279034	161205	125
		Sum	1135074	596756	1099
	3	0	262580	116703	715
		1	155197	72187	546
		2	176871	102615	84
		3	260727	146181	67
		4	259962	146215	82
		Sum	1115337	583901	1110
	Average per flask		1.01958e+06	537041	1080
VDF	1	0	164285	54027	455
		1	207944	77359	480
		2	228217	131615	198
		3	214222	113853	175
		4	189682	100786	155
		Sum	1004350	477640	925
	2	0	160759	50065	452
		1	211594	82076	510
		2	203228	113247	167
		3	329367	147086	185
		4	165299	91741	166
		Sum	1070247	484215	927
	3	0	165612	45985	408
		1	224557	62437	443
		2	208679	111661	96
		3	213867	119790	134
		4	193278	108784	137
		Sum	1005993	448657	828
	Average per flask		1.02686e+06	470171	893.333
IDF	1	0	205575	3453	77
		1	241797	5370	104
		2	178076	94124	136
		3	176297	95177	157
		4	231742	118318	173
		Sum	1033487	316442	325
	2	0	239254	3588	90
		1	223505	6955	125
		2	166658	91834	210
		3	217322	117084	231
		4	232638	129018	245
		Sum	1079377	348479	431
	3	0	198912	3509	91
		1	232548	6364	137
		2	156285	83881	165
		3	197515	105367	182
		4	245980	135786	200
		Sum	1031240	334907	399
	Average per flask		1.04803e+06	333276	385
EDF	1	0	207439	64846	525
		1	166189	53972	487
		2	127216	43912	100
		3	197215	104362	182
		4	198759	110549	163
		Sum	896818	377641	983
	2	0	196072	68799	525
		1	238373	99867	605
		2	184719	107300	190
		3	219431	114333	197
		4	238761	133056	205
		Sum	1077356	523355	1082
	3	0	116451	24103	272
		1	260948	85981	593
		2	66458	5543	23
		3	220846	126120	180
		4	217488	120558	163
		Sum	882191	362305	863
	Average per flask		952122	421100	976
Original seawater			208405	104731	606

### Sheet: Table S2
Supplementary Table 2. Taxonomic assignment and emergence pattern across treatments of abundant ASVs. Emergence patterns of abundant ASVs are indicated using check marks. If the approximately cell number of an ASV was significantly higher in a treatment than in the others, the ASV is shown with a check mark (LEfSe; p < 0.05).
ASV_ID	Treatment where the ASV was found to be abundant				Significance (p < 0.05)	Taxonomy					Confidence
	Control	EDF	IDF	VDF		Phylum	Class	Order	Family	Genus
ASV_1499	✓				✓	Proteobacteria	Gammaproteobacteria	Nitrosococcales	Methylophagaceae	Methylophaga	0.769309
ASV_3946	✓				✓	Proteobacteria	Gammaproteobacteria	Oceanospirillales	Nitrincolaceae	Marinobacterium	0.999962
ASV_4648	✓					Proteobacteria	Alphaproteobacteria	Rhodobacterales	Rhodobacteraceae		0.999995
ASV_544	✓					Proteobacteria	Alphaproteobacteria	Rhodobacterales	Rhodobacteraceae	Lentibacter	0.878967
ASV_138		✓			✓	Proteobacteria	Alphaproteobacteria	Rhodobacterales	Rhodobacteraceae		0.999999
ASV_2285		✓				Proteobacteria	Alphaproteobacteria	Rhodobacterales	Rhodobacteraceae	Planktomarina	0.998262
ASV_2547		✓			✓	Proteobacteria	Alphaproteobacteria	Rhodobacterales	Rhodobacteraceae		0.999996
ASV_4163		✓			✓	Proteobacteria	Alphaproteobacteria	Rhodobacterales	Rhodobacteraceae	Octadecabacter	0.995867
ASV_335			✓			Proteobacteria	Gammaproteobacteria	Alteromonadales	Pseudoalteromonadaceae	Pseudoalteromonas	0.704013
ASV_1418				✓	✓	Proteobacteria	Gammaproteobacteria	Alteromonadales	Shewanellaceae	Psychrobium	0.939467
ASV_1731				✓	✓	Proteobacteria	Gammaproteobacteria	Alteromonadales	Pseudoalteromonadaceae	Pseudoalteromonas	0.999457
ASV_3626				✓	✓	Proteobacteria	Gammaproteobacteria	Vibrionales	Vibrionaceae		0.999967
ASV_3968				✓	✓	Proteobacteria	Gammaproteobacteria	Vibrionales	Vibrionaceae	Vibrio	0.862568
ASV_4145				✓	✓	Proteobacteria	Gammaproteobacteria	Vibrionales	Vibrionaceae	Vibrio	0.970762
ASV_4440				✓	✓	Proteobacteria	Gammaproteobacteria	Alteromonadales	Pseudoalteromonadaceae	Pseudoalteromonas	0.998969
ASV_927				✓		Proteobacteria	Gammaproteobacteria	Alteromonadales	Pseudoalteromonadaceae	Pseudoalteromonas	0.859842
ASV_3745	✓		✓			Proteobacteria	Gammaproteobacteria	Oceanospirillales	Nitrincolaceae	Marinobacterium	0.982547
ASV_1818		✓	✓			Bacteroidota	Bacteroidia	Flavobacteriales	Flavobacteriaceae	Aurantivirga	0.873184
ASV_27		✓	✓			Proteobacteria	Alphaproteobacteria	Rhodobacterales	Rhodobacteraceae	HIMB11	0.745412
ASV_694		✓	✓			Proteobacteria	Gammaproteobacteria	Vibrionales	Vibrionaceae	Vibrio	0.982437
ASV_890		✓	✓			Bacteroidota	Bacteroidia	Flavobacteriales	Flavobacteriaceae	Polaribacter	0.986689
ASV_1745			✓	✓		Proteobacteria	Gammaproteobacteria	Vibrionales	Vibrionaceae	Vibrio	0.858909
ASV_208			✓	✓		Proteobacteria	Gammaproteobacteria	Vibrionales	Vibrionaceae	Vibrio	0.944574
ASV_1296	✓	✓	✓			Proteobacteria	Alphaproteobacteria	Rhodobacterales	Rhodobacteraceae	Marivivens	0.803625
ASV_2049	✓	✓	✓			Proteobacteria	Gammaproteobacteria	Oceanospirillales	Nitrincolaceae	Marinobacterium	0.992346
ASV_3202	✓	✓	✓			Proteobacteria	Alphaproteobacteria	Rhodobacterales	Rhodobacteraceae	Nautella	0.97743
ASV_714	✓	✓	✓			Proteobacteria	Gammaproteobacteria	Alteromonadales	Alteromonadaceae	Glaciecola	0.858354
ASV_937	✓	✓	✓			Proteobacteria	Gammaproteobacteria	Oceanospirillales	Nitrincolaceae	Marinobacterium	0.984306
ASV_3417	✓	✓		✓		Proteobacteria	Alphaproteobacteria	Rhodobacterales	Rhodobacteraceae	Thalassobius	0.738039
ASV_3278		✓	✓	✓		Proteobacteria	Gammaproteobacteria	Vibrionales	Vibrionaceae	Vibrio	0.977584
ASV_3753		✓	✓	✓		Proteobacteria	Gammaproteobacteria	Vibrionales	Vibrionaceae	Vibrio	0.986793
ASV_516		✓	✓	✓		Proteobacteria	Gammaproteobacteria	Vibrionales	Vibrionaceae	Vibrio	0.978056

### Sheet: Table S3
Supplementary Table 3. Abundant ASVs which showed significant correlation with NIES-293 close relatives in the natural bloom samples collected in Monterey Bay, US, between September 26–November 16, 2016 (Nowinski et al., 2019).
ASV ID	Taxonomy	Abundant in	Local similarlity score	Spearman correlation coefficients	p-value	q-value
ASV_1418	Shewanellaceae	VDF (specific)	-0.12512	0.004005	0.980172	0.66412
ASV_1731	Pseudoalteromonadaceae	VDF (specific)	0.545891	0.571559	9.5e-05	0.00069
ASV_3968	Vibrionaceae	VDF (specific)	0.062245	0.006038	0.970113	0.66412
ASV_4145	Vibrionaceae	VDF (specific)	-0.305645	-0.057965	0.718862	0.552971
ASV_335	Pseudoalteromonadaceae	IDF	0.393504	0.473373	0.001773	0.005252
ASV_138	Rhodobacteraceae	EDF (specific)	-0.098605	-0.202395	0.204419	0.259024
ASV_2285	Rhodobacteraceae	EDF	-0.237706	-0.038172	0.812696	0.596474
ASV_27	Rhodobacteraceae	IDF, EDF	0.363942	0.427909	0.005257	0.01237
ASV_890	Flavobacteriaceae	IDF, EDF	0.216781	0.271148	0.086384	0.143973
ASV_1818	Flavobacteriaceae	IDF, EDF, VDF	-0.607033	-0.741284	0	2e-06
ASV_3278	Vibrionaceae	IDF, EDF	-0.161605	-0.033045	0.837489	0.609083

### Sheet: Table S4
Supplementary Table 4. The list of genome accession ID used for comparison of metabolic abilities. Genomes of close relative (100% identity of the nucleotide sequence) of VDF-specific (Vv) and nonspecific (Nv) Vibrio ASVs of interests were downloaded from NCBI RefSeq NR database. Only genomes evaluated as “complete” were downloaded.
Clade	ASV_ID	Closest isolates with accession ID	Taxonomy ID	RefSeq assembly accession ID
Nv1	ASV_516	Vibrio gigantis (NR_114910)	296199	GCF_022371215.1
				GCF_024347515.1
Nv2	ASV_3753	Vibrio chagasii (NR_117891)	170679	GCF_004022545.1
				GCF_024347355.1
Vv2	ASV_3968	Vibrio penaeicida (NR_042121, NR_113790)	104609	GCF_019977755.1
				GCF_019977775.1
				GCF_019977795.1
				GCF_019977815.1
				GCF_019977835.1
Vv3	ASV_4145	Vibrio alginolyticus (NR_044825, NR_117895, NR_122060)	663	GCF_001469735.1
				GCF_001679745.1
				GCF_002119505.2
				GCF_002119525.1
				GCF_002119545.1
				GCF_002119565.1
				GCF_002119585.1
				GCF_002149065.1
				GCF_002149085.1
				GCF_002149105.1
				GCF_002953515.1
				GCF_002953535.1
				GCF_002953975.1
				GCF_003613035.1
				GCF_003613065.1
				GCF_009665435.1
				GCF_009763085.1
				GCF_009763745.1
				GCF_009763845.1
Vv3	ASV_4145	Vibrio alginolyticus (NR_044825, NR_117895, NR_122060)	663	GCF_011801435.1
				GCF_013368735.1
				GCF_014274185.1
				GCF_022343085.1
				GCF_022343105.1
				GCF_022343125.1
				GCF_022343145.1
				GCF_022343165.1
				GCF_022343185.1
				GCF_022343205.1
				GCF_023169605.1
				GCF_023169625.1
				GCF_023206775.1
				GCF_023650915.1
		Vibrio harveyi (NR_043165, NR_113784)	669	GCF_000770115.1
				GCF_001558435.2
				GCF_001908435.2
				GCF_002850295.1
				GCF_009184745.1
				GCF_009665315.1
				GCF_021397735.1
				GCF_024971935.1
		Vibrio natriegens (NR_026124, NR_113786, NR_117890)	1219067	GCF_001456255.1
				GCF_001680025.1
		Vibrio hyugaensis (NR_145569)	1534743	GCF_002906655.1

### Sheet: Table S5
Supplementary Table 5. The distribution KEGG modules in genomes of VDF-specific Vibrio (Vv) and VDF-nonspecific Nv clades. Possession rate of those KEGG modules by each clade is presented.
Module ID	Description	Nv1 clade (2 genomes)	Nv2 clade (2 genomes)	Vv2 clade (5 genomes)	Vv3 clade (44 genomes)
M00001	Glycolysis (Embden-Meyerhof pathway), glucose => pyruvate	1	1	1	1
M00002	Glycolysis, core module involving three-carbon compounds	1	1	1	1
M00003	Gluconeogenesis, oxaloacetate => fructose-6P	1	1	1	1
M00004	Pentose phosphate pathway (Pentose phosphate cycle)	1	1	1	1
M00005	PRPP biosynthesis, ribose 5P => PRPP	1	1	1	1
M00006	Pentose phosphate pathway, oxidative phase, glucose 6P => ribulose 5P	1	1	1	1
M00007	Pentose phosphate pathway, non-oxidative phase, fructose 6P => ribose 5P	1	1	1	1
M00008	Entner-Doudoroff pathway, glucose-6P => glyceraldehyde-3P + pyruvate	1	1	1	1
M00009	Citrate cycle (TCA cycle, Krebs cycle)	1	1	1	1
M00011	Citrate cycle, second carbon oxidation, 2-oxoglutarate => oxaloacetate	1	1	1	1
M00012	Glyoxylate cycle	1	1	1	0.977273
M00015	Proline biosynthesis, glutamate => proline	1	1	1	1
M00016	Lysine biosynthesis, succinyl-DAP pathway, aspartate => lysine	1	1	1	1
M00017	Methionine biosynthesis, apartate => homoserine => methionine	1	1	1	1
M00018	Threonine biosynthesis, aspartate => homoserine => threonine	1	1	1	1
M00019	Valine/isoleucine biosynthesis, pyruvate => valine / 2-oxobutanoate => isoleucine	1	1	1	1
M00020	Serine biosynthesis, glycerate-3P => serine	1	0.5	1	1
M00021	Cysteine biosynthesis, serine => cysteine	1	1	1	1
M00022	Shikimate pathway, phosphoenolpyruvate + erythrose-4P => chorismate	1	1	1	1
M00023	Tryptophan biosynthesis, chorismate => tryptophan	1	1	1	1
M00024	Phenylalanine biosynthesis, chorismate => phenylalanine	0	0	0	0.704545
M00025	Tyrosine biosynthesis, chorismate => tyrosine	0	0	0	0.704545
M00026	Histidine biosynthesis, PRPP => histidine	1	1	1	1
M00027	GABA (gamma-Aminobutyrate) shunt	0	0	0	0.204545
M00028	Ornithine biosynthesis, glutamate => ornithine	1	1	1	1
M00033	Ectoine biosynthesis, aspartate => ectoine	0	0	1	0.977273
M00035	Methionine degradation	0	0	0	0.0454545
M00036	Leucine degradation, leucine => acetoacetate + acetyl-CoA	0	0	0	0.977273
M00044	Tyrosine degradation, tyrosine => homogentisate	1	1	1	1
M00045	Histidine degradation, histidine => N-formiminoglutamate => glutamate	1	1	1	1
M00048	Inosine monophosphate biosynthesis, PRPP + glutamine => IMP	1	1	1	1
M00049	Adenine ribonucleotide biosynthesis, IMP => ADP,ATP	1	1	1	1
M00050	Guanine ribonucleotide biosynthesis IMP => GDP,GTP	1	1	1	1
M00051	Uridine monophosphate biosynthesis, glutamine (+ PRPP) => UMP	0	0.5	0	0.818182
M00052	Pyrimidine ribonucleotide biosynthesis, UMP => UDP/UTP,CDP/CTP	1	1	1	1
M00053	Pyrimidine deoxyribonuleotide biosynthesis, CDP/CTP => dCDP/dCTP,dTDP/dTTP	1	1	1	1
M00060	Lipopolysaccharide biosynthesis, KDO2-lipid A	1	1	1	1
M00061	D-Glucuronate degradation, D-glucuronate => pyruvate + D-glyceraldehyde 3P	0	0	0	0.204545
M00063	CMP-KDO biosynthesis	1	1	1	1
M00064	ADP-L-glycero-D-manno-heptose biosynthesis	1	1	1	1
M00082	Fatty acid biosynthesis, initiation	1	1	1	1
M00083	Fatty acid biosynthesis, elongation	1	1	1	1
M00086	beta-Oxidation, acyl-CoA synthesis	1	1	1	1
M00087	beta-Oxidation	1	1	1	1
M00093	Phosphatidylethanolamine (PE) biosynthesis, PA => PS => PE	1	1	1	1
M00096	C5 isoprenoid biosynthesis, non-mevalonate pathway	1	0.5	1	1
M00115	NAD biosynthesis, aspartate => NAD	1	1	1	1
M00116	Menaquinone biosynthesis, chorismate => menaquinone	1	1	1	1
M00117	Ubiquinone biosynthesis, prokaryotes, chorismate => ubiquinone	1	1	1	1
M00118	Glutathione biosynthesis, glutamate => glutathione	1	1	1	1
M00119	Pantothenate biosynthesis, valine/L-aspartate => pantothenate	1	1	1	1
M00120	Coenzyme A biosynthesis, pantothenate => CoA	1	1	1	1
M00121	Heme biosynthesis, glutamate => protoheme/siroheme	1	1	1	1
M00122	Cobalamin biosynthesis, cobinamide => cobalamin	1	1	1	1
M00123	Biotin biosynthesis, pimeloyl-ACP/CoA => biotin	1	1	1	1
M00124	Pyridoxal biosynthesis, erythrose-4P => pyridoxal-5P	1	0.5	1	1
M00125	Riboflavin biosynthesis, GTP => riboflavin/FMN/FAD	1	1	1	1
M00126	Tetrahydrofolate biosynthesis, GTP => THF	1	1	1	1
M00127	Thiamine biosynthesis, AIR => thiamine-P/thiamine-2P	1	1	1	1
M00136	GABA biosynthesis, prokaryotes, putrescine => GABA	0	0	0	0.772727
M00140	C1-unit interconversion, prokaryotes	1	1	1	1
M00149	Succinate dehydrogenase, prokaryotes	1	1	1	1
M00150	Fumarate reductase, prokaryotes	1	1	1	1
M00151	Cytochrome bc1 complex respiratory unit	1	1	1	1
M00152	Cytochrome bc1 complex	1	1	1	1
M00153	Cytochrome d ubiquinol oxidase	1	1	1	1
M00154	Cytochrome c oxidase	1	1	1	1
M00155	Cytochrome c oxidase, prokaryotes	1	1	1	1
M00156	Cytochrome c oxidase, cbb3-type	1	1	1	1
M00157	F-type ATPase, prokaryotes and chloroplasts	1	1	1	1
M00165	Reductive pentose phosphate cycle (Calvin cycle)	0.5	1	1	1
M00166	Reductive pentose phosphate cycle, ribulose-5P => glyceraldehyde-3P	0.5	1	1	1
M00167	Reductive pentose phosphate cycle, glyceraldehyde-3P => ribulose-5P	1	1	1	1
M00175	Nitrogen fixation, nitrogen => ammonia	0	0	0	0.0454545
M00176	Assimilatory sulfate reduction, sulfate => H2S	1	1	1	1
M00178	Ribosome, bacteria	1	1	1	1
M00179	Ribosome, archaea	1	1	1	1
M00183	RNA polymerase, bacteria	1	1	1	1
M00186	Tungstate transport system	1	1	1	1
M00188	NitT/TauT family transport system	1	0.5	1	1
M00189	Molybdate transport system	1	1	1	1
M00190	Iron(III) transport system	1	1	1	1
M00191	Thiamine transport system	1	1	1	1
M00192	Putative thiamine transport system	1	1	1	1
M00193	Putative spermidine/putrescine transport system	0.5	0.5	1	0.931818
M00194	Maltose/maltodextrin transport system	1	1	1	1
M00196	Raffinose/stachyose/melibiose transport system	1	1	1	0.272727
M00197	Putative fructooligosaccharide transport system	1	1	1	0.272727
M00198	Putative sn-glycerol-phosphate transport system	0	0	1	0.204545
M00200	Putative sorbitol/mannitol transport system	1	1	1	1
M00201	alpha-Glucoside transport system	1	1	1	0.272727
M00204	Trehalose/maltose transport system	1	1	1	1
M00206	Cellobiose transport system	1	1	1	0.272727
M00207	Putative multiple sugar transport system	1	1	1	1
M00208	Glycine betaine/proline transport system	1	1	1	1
M00209	Osmoprotectant transport system	0	0	0	0.204545
M00210	Phospholipid transport system	1	1	1	1
M00211	Putative ABC transport system	1	1	1	1
M00212	Ribose transport system	1	1	1	1
M00213	L-Arabinose transport system	0	0	0	0.0454545
M00215	D-Xylose transport system	0	0	1	0
M00218	Fructose transport system	0	0	1	0
M00221	Putative simple sugar transport system	1	1	1	1
M00222	Phosphate transport system	1	1	1	1
M00223	Phosphonate transport system	1	0.5	1	0.431818
M00228	Putative glutamine transport system	0	0	0	0.75
M00229	Arginine transport system	1	1	0	1
M00231	Octopine/nopaline transport system	0	0	1	0
M00232	General L-amino acid transport system	1	1	1	1
M00235	Arginine/ornithine transport system	1	1	1	1
M00236	Putative polar amino acid transport system	1	1	1	1
M00237	Branched-chain amino acid transport system	0	0	1	0.772727
M00238	D-Methionine transport system	1	1	1	1
M00239	Peptides/nickel transport system	1	1	1	1
M00240	Iron complex transport system	1	1	1	1
M00241	Vitamin B12 transport system	1	1	1	1
M00242	Zinc transport system	1	1	1	1
M00246	Nickel transport system	1	1	0	0.954545
M00247	Putative ABC transport system	1	1	1	1
M00249	Capsular polysaccharide transport system	0	0	0	0.0909091
M00250	Lipopolysaccharide transport system	0	0	0	0.0227273
M00254	ABC-2 type transport system	1	1	1	1
M00255	Lipoprotein-releasing system	1	1	1	1
M00256	Cell division transport system	1	1	1	1
M00258	Putative ABC transport system	1	1	1	1
M00259	Heme transport system	1	1	1	1
M00260	DNA polymerase III complex, bacteria	1	1	1	1
M00265	PTS system, glucose-specific II component	1	1	1	1
M00266	PTS system, maltose/glucose-specific II component	1	1	1	1
M00267	PTS system, N-acetylglucosamine-specific II component	1	1	0.8	1
M00268	PTS system, alpha-glucoside-specific II component	1	1	1	1
M00269	PTS system, sucrose-specific II component	0	0	0	0.909091
M00270	PTS system, trehalose-specific II component	1	1	1	1
M00271	PTS system, beta-glucoside-specific II component	0	0	0	0.0454545
M00272	PTS system, beta-glucoside (arbutin/salicin/cellobiose)-specific II component	1	1	1	1
M00273	PTS system, fructose-specific II component	1	1	1	1
M00274	PTS system, mannitol-specific II component	1	1	0	0.977273
M00275	PTS system, cellobiose-specific II component	0	0	1	0.931818
M00277	PTS system, N-acetylgalactosamine-specific II component	0	0	1	0.181818
M00280	PTS system, glucitol/sorbitol-specific II component	0	0	0	0.0454545
M00283	PTS system, ascorbate-specific II component	1	1	0	0.75
M00287	PTS system, galactosamine-specific II component	0	0	1	0.181818
M00299	Spermidine/putrescine transport system	1	1	1	1
M00300	Putrescine transport system	0	0	0	0.0454545
M00303	PTS system, N-acetylmuramic acid-specific II component	1	1	1	1
M00305	PTS system, 2-O-A-mannosyl-D-glycerate-specific II component	0	0	0	0.204545
M00306	PTS system, fructose-specific II-like component	1	0.5	0	0.318182
M00307	Pyruvate oxidation, pyruvate => acetyl-CoA	1	1	1	1
M00308	Semi-phosphorylative Entner-Doudoroff pathway, gluconate => glycerate-3P	0.5	0.5	1	0.795455
M00317	Manganese/iron transport system	0	0	1	0.181818
M00320	Lipopolysaccharide export system	1	1	1	1
M00323	Urea transport system	0	0	0	0.0454545
M00325	alpha-Hemolysin/cyclolysin transport system	1	1	1	1
M00326	RTX toxin transport system	1	1	1	1
M00328	Hemophore/metalloprotease transport system	1	0	1	0.977273
M00330	Adhesin protein transport system	1	1	1	1
M00331	Type II general secretion pathway	1	1	1	1
M00332	Type III secretion system	0	0.5	0	0.909091
M00333	Type IV secretion system	0	0.5	0	0.159091
M00334	Type VI secretion system	1	0.5	1	0.977273
M00335	Sec (secretion) system	1	1	1	1
M00336	Twin-arginine translocation (Tat) system	1	1	1	1
M00339	RaxAB-RaxC type I secretion system	1	1	1	1
M00349	Microcin C transport system	1	1	1	1
M00359	Aminoacyl-tRNA biosynthesis, eukaryotes	1	1	1	1
M00360	Aminoacyl-tRNA biosynthesis, prokaryotes	1	1	1	1
M00362	Nucleotide sugar biosynthesis, prokaryotes	1	1	1	0.0681818
M00364	C10-C20 isoprenoid biosynthesis, bacteria	0	0.5	0	0
M00394	RNA degradosome	1	1	1	1
M00416	Cytochrome aa3-600 menaquinol oxidase	0	0	1	0
M00417	Cytochrome o ubiquinol oxidase	1	1	1	0.977273
M00429	Competence-related DNA transformation transporter	1	1	1	1
M00432	Leucine biosynthesis, 2-oxoisovalerate => 2-oxoisocaproate	1	1	1	1
M00434	PhoR-PhoB (phosphate starvation response) two-component regulatory system	1	1	1	0.977273
M00435	Taurine transport system	0	0	0	0.0454545
M00436	Sulfonate transport system	0	0	0	0.0454545
M00437	Phthalate transport system	1	1	1	1
M00438	Nitrate/nitrite transport system	0	0	1	0.931818
M00439	Oligopeptide transport system	1	1	1	1
M00442	Putative hydroxymethylpyrimidine transport system	1	1	1	1
M00445	EnvZ-OmpR (osmotic stress response) two-component regulatory system	1	1	1	0.954545
M00447	CpxA-CpxR (envelope stress response) two-component regulatory system	1	1	1	1
M00449	CreC-CreB (phosphate regulation) two-component regulatory system	0	0	1	0.909091
M00450	BaeS-BaeR (envelope stress response) two-component regulatory system	0	0	0	0.0454545
M00452	CusS-CusR (copper tolerance) two-component regulatory system	0	0	0	0.227273
M00455	TorS-TorR (TMAO respiration) two-component regulatory system	1	1	1	1
M00456	ArcB-ArcA (anoxic redox control) two-component regulatory system	1	1	1	1
M00472	NarQ-NarP (nitrate respiration) two-component regulatory system	1	1	0.8	1
M00473	UhpB-UhpA (hexose phosphates uptake) two-component regulatory system	0	0	0	0.0909091
M00475	BarA-UvrY (central carbon metabolism) two-component regulatory system	1	1	1	1
M00477	EvgS-EvgA (acid and drug tolerance) two-component regulatory system	0	0	0	0.204545
M00486	CitA-CitB (citrate fermentation) two-component regulatory system	0	0	0	0.409091
M00491	arabinogalactan oligomer/maltooligosaccharide transport system	1	1	1	1
M00497	GlnL-GlnG (nitrogen regulation) two-component regulatory system	1	1	1	1
M00503	PgtB-PgtA (phosphoglycerate transport) two-component regulatory system	0	0	1	0
M00504	DctB-DctD (C4-dicarboxylate transport) two-component regulatory system	1	1	1	1
M00506	CheA-CheYBV (chemotaxis) two-component regulatory system	1	1	1	1
M00513	LuxQN/CqsS-LuxU-LuxO (quorum sensing) two-component regulatory system	1	1	1	1
M00514	TtrS-TtrR (tetrathionate respiration) two-component regulatory system	1	0.5	0	0.977273
M00515	FlrB-FlrC (polar flagellar synthesis) two-component regulatory system	1	1	1	1
M00526	Lysine biosynthesis, DAP dehydrogenase pathway, aspartate => lysine	1	1	1	1
M00527	Lysine biosynthesis, DAP aminotransferase pathway, aspartate => lysine	1	1	1	1
M00530	Dissimilatory nitrate reduction, nitrate => ammonia	1	1	0.8	1
M00533	Homoprotocatechuate degradation, homoprotocatechuate => 2-oxohept-3-enedioate	0	0	1	0
M00545	Trans-cinnamate degradation, trans-cinnamate => acetyl-CoA	0	0	0	0.0454545
M00549	Nucleotide sugar biosynthesis, glucose => UDP-glucose	0	0	0	0.0454545
M00550	Ascorbate degradation, ascorbate => D-xylulose-5P	0	0.5	0	0.204545
M00551	Benzoate degradation, benzoate => catechol / methylbenzoate => methylcatechol	0	0	0	0.0454545
M00552	D-galactonate degradation, De Ley-Doudoroff pathway, D-galactonate => glycerate-3P	0	0	1	0.0227273
M00554	Nucleotide sugar biosynthesis, galactose => UDP-galactose	1	0.5	1	0.295455
M00555	Betaine biosynthesis, choline => betaine	1	1	1	1
M00568	Catechol ortho-cleavage, catechol => 3-oxoadipate	0	0	0	0.0454545
M00570	Isoleucine biosynthesis, threonine => 2-oxobutanoate => isoleucine	1	1	1	1
M00571	AlgE-type Mannuronan C-5-Epimerase transport system	1	1	1	1
M00572	Pimeloyl-ACP biosynthesis, BioC-BioH pathway, malonyl-ACP => pimeloyl-ACP	1	1	1	1
M00573	Biotin biosynthesis, BioI pathway, long-chain-acyl-ACP => pimeloyl-ACP => biotin	1	1	0	1
M00577	Biotin biosynthesis, BioW pathway, pimelate => pimeloyl-CoA => biotin	1	1	0	1
M00579	Phosphate acetyltransferase-acetate kinase pathway, acetyl-CoA => acetate	1	1	1	1
M00581	Biotin transport system	0	0	1	0
M00582	Energy-coupling factor transport system	1	1	1	1
M00586	Putative amino-acid transport system	1	1	1	1
M00593	Inositol transport system	0.5	0	0	0
M00595	Thiosulfate oxidation by SOX complex, thiosulfate => sulfate	0	0	1	0.0454545
M00602	Arabinosaccharide transport system	1	1	1	0.272727
M00605	Glucose/mannose transport system	1	1	1	0.840909
M00606	N,N'-Diacetylchitobiose transport system	1	1	1	0.272727
M00607	Glycerol transport system	0	0	1	0
M00628	beta-Lactam resistance, AmpC system	1	1	0	0.954545
M00632	Galactose degradation, Leloir pathway, galactose => alpha-D-glucose-1P	1	0.5	1	0.295455
M00646	Multidrug resistance, efflux pump AcrAD-TolC	0	0	0	0.0454545
M00667	Tetracycline resistance, efflux pump	0	0	0	0.204545
M00668	Tetracycline resistance, TetA transporter	0	0	0.4	0.0454545
M00669	gamma-Hexachlorocyclohexane transport system	1	1	1	1
M00670	Mce transport system	1	1	1	1
M00697	Multidrug resistance, efflux pump MdtEF-TolC	0	0	0	0.204545
M00707	Multidrug resistance, MdlAB/SmdAB transporter	0	0	0	0.954545
M00711	Multidrug resistance, efflux pump MdtIJ	0	0	0	0.931818
M00720	Multidrug resistance, efflux pump VexEF-TolC	1	1	1	1
M00727	Cationic antimicrobial peptide (CAMP) resistance, N-acetylmuramoyl-L-alanine amidase AmiA and AmiC	1	1	1	1
M00728	Cationic antimicrobial peptide (CAMP) resistance, envelope protein folding and degrading factors DegP and DsbA	1	1	1	1
M00729	Fluoroquinolone resistance, gyrase-protecting protein Qnr	1	1	1	0.954545
M00739	Cationic peptide transport system	1	1	1	1
M00742	Aminoglycoside resistance, protease FtsH	1	1	1	1
M00743	Aminoglycoside resistance, protease HtpX	1	1	1	0.954545
M00766	Streptomycin resistance, deactivating enzyme StrAB	0	0	0	0.0454545
M00770	PfeS-PfeR (enterobactin-dependent iron acquisition) two-component regulatory system	0	0	1	0.204545
M00793	dTDP-L-rhamnose biosynthesis	0.5	0	1	0.113636
M00806	PTS system, maltose-specific II component	1	1	1	1

### Sheet: Table S6
Supplementary Table 6. The distribution of KEGG modules specifically found in Vv clades in genomes of close relatives of non-abundant Vibrio ASVs (neither VDF-specific or -nonspecific Vibrio ASVs).
Species	Assigned ASVs	NCBI taxonomy ID	Genome accession ID	M00033	M00237	M00275	M00438	M00449
				Ectoine biosynthesis, aspartate => ectoine	Branched-chain amino acid transport system	PTS system, cellobiose-specific II component	Nitrate/nitrite transport system	CreC-CreB (phosphate regulation) two-component regulatory system
Vibrio mediterranei	ASV_1886, ASV_2347, ASV_4439	689	GCF_002214345.1_ASM221434v1	Absent	Present	Present	Absent	Absent
			GCF_003726935.1_ASM372693v1	Absent	Present	Present	Absent	Absent
Vibrio nigripulchritudo	ASV_2679	28173	GCF_000801275.2_ASM80127v1	Absent	Present	Present	Present	Present
			GCF_015097735.1_ASM1509773v1	Present	Present	Present	Present	Present
			GCF_027924725.1_ASM2792472v1	Present	Present	Present	Present	Present
			GCF_027924785.1_ASM2792478v1	Absent	Present	Present	Present	Present
			GCF_027924845.1_ASM2792484v1	Absent	Present	Present	Present	Present
Vibrio gallaecicus	ASV_2851	552386	GCF_024347495.1_ASM2434749v1	Present	Absent	Present	Absent	Absent
Vibrio fortis	ASV_1746	212667	GCF_024347475.1_ASM2434747v1	Absent	Present	Absent	Absent	Absent
Vibrio ponticus	ASV_1360, ASV_3020	265668	GCF_009938225.1_ASM993822v1	Present	Present	Present	Absent	Absent

### Sheet: Table S7
Supplementary Table 7. The relative abundance of organic compounds detected in f/2 medium, VDF, IDF, and EDF by GC-MS analysis. The relative abundance was calculated dividing peak area of a compound by that of the internal contorol (2-isopropylmalic acid). The relative abundance was normalized with the carbon concentration of each sample.
Category	Organic compounds	Relative abundance against internal control per mMC
		f/2 medium	EDF	IDF	VDF
Amino acids	2-Aminopimelic acid	0.0120402	0.00965001	0.010997	0.00299558
	Acetylglycine	0.0156783	0.0189564	0.0129824	0.00798701
	Alanine	-	-	-	0.00664745
	Cysteine	-	0.0132769	-	0.0153753
	Glutamic acid	0.0126253	0.0111546	0.00898585	0.00378673
	Glycine	0.0732206	0.0743998	0.0568846	0.113271
	Isoleucine1)	-	0.00644573	0.00514398	0.0210877
	Leucine	0.0740347	0.102407	0.147667	0.347433
	Methionine	0.198342	0.155264	0.138733	0.0534691
	N-Butyrylglycine	0.00875187	0.00608815	0.00731846	0.00237704
	Phenylalanine	0.00725718	0.00440241	0.00651485	0.0151235
	Propionylglycine	0.0652701	0.0534698	0.0486809	0.0190505
	Serine	-	-	0.0137173	0.0141418
	Threonine	-	-	0.00844008	0.0142389
	Valine	0.154067	0.19391	0.335051	0.698679
Organic acids	2-Hydroxyisovaleric acid	0.0904572	0.0690315	0.0570866	0.022296
	2-Ketobutyric acid2)	0.0523904	0.041665	0.0497208	0.0191224
	2-Ketoisocaproic acid	0.0176182	0.0192071	0.0129266	0.00913418
	2-Methyl-3-hydroxybutyric acid	0.0268471	0.0230709	0.0415773	0.0120165
	2-Methyl-3-hydroxyvaleric acid	0.261017	0.192364	0.18462	0.0691734
	3-Hydroxybutyric acid3)	0.2287	0.170431	0.165974	0.0686106
	3-Hydroxydodecanedioic acid	-	0.0033111	0.0182983	0.0169666
	3-Hydroxyisovaleric acid2)	0.00526639	0.00640393	0.0067512	0.00295602
	3-Hydroxypropionic acid	0.00601691	0.00783889	0.00500217	0.00199765
	3-Phosphoglyceric acid	0.0162889	0.0104673	0.00681567	0.00476847
	4-Hydroxyphenylacetic acid	0.219089	0.201517	0.133911	0.055215
	Acetoacetic acid	0.0262938	0.0247195	0.0209154	0.00681827
	Acetylsalicylic acid	0.0206585	0.0203821	0.0176494	0.00756627
	Benzoic acid	0.926859	0.651803	0.541506	0.199535
	Caproic acid4)	0.607155	0.374832	0.310684	0.112964
	Cysteic acid	0.0538342	0.0558521	0.039334	0.0128867
	Ethylmalonic acid	0.0215426	0.0168713	0.014912	0.00612601
	Glucaric acid	-	0.0120788	-	0.0222241
	Glucuronic acid5)	-	0.0169595	0.0895534	0.175069
	Glyceric acid	0.006901	0.00854477	0.00472713	0.00670679
	Glycolic acid4)	0.0314584	0.758613	0.0238333	0.347619
	Lactic acid6)	0.421095	0.443181	0.318162	0.296111
	Oxalacetic acid	0.0183115	0.0143636	0.0139064	0.00508493
	Phosphoric acid	0.0499671	0.00667792	0.0230512	0.00418051
	Pimelic acid	0.0895604	0.0524667	0.0506491	0.0182486
	Pyruvic acid	-	0.0392084	-	0.036641
	Sebacic acid	0.0183051	0.00591168	0.0242373	0.00313043
	Thiodiglycolic acid	0.0142409	0.0173914	0.0254363	0.00699089
	Threonic acid	-	0.0276033	0.0440655	0.0634844
	Tricarballylic acid	0.0195581	0.0154549	0.0153116	0.00717249
	Urocanic acid	0.0340916	0.0383307	0.0257844	0.00850126
	Valproic acid4)	0.214211	0.188463	0.111642	0.0350605
	Vanilmandelic acid	0.0361714	0.0331713	0.0241857	0.00979227
Sugar	Glucose7)	-	-	0.100632	0.69899
	Lyxose8)	-	-	-	0.0104558
	Rhamnose	-	-	-	0.00598397
	Ribose	-	-	-	0.00639033
	Ribulose9)	-	0.00502469	-	0.00779282
	Ribulose 5-phosphate	0.0490703	0.0223557	0.00785993	0.0137049
	Trehalose	-	-	0.0645511	0.827609
Sugar alcholoes	Arabitol10)	-	-	-	0.00356916
	Inositol	-	-	0.0154491	0.020854
	Mannitol11)	-	0.750514	5.19959	10.718
	Ribitol	-	-	-	0.00648743
	Threitol12)	-	0.0672436	-	0.0746629
Fatty acids	2-Octenoic acid	0.151688	0.109926	0.0981611	0.0385236
	Decanoic acid	0.334396	0.22007	0.186395	0.0703799
	Lauric acid	0.266118	0.181795	0.150031	0.0569754
	Margaric acid	0.0256577	0.0168945	0.018771	0.00681647
	Myristic acid	0.418837	0.282196	0.24719	0.0999528
	Nonanoic acid	0.59009	0.409136	0.317259	0.116403
	Octanoic acid	0.647091	0.427405	0.345657	0.118931
	Oleic acid13)	0.214058	0.155413	0.139988	0.0656438
	Palmitic acid	11.8063	8.12334	7.0444	2.76127
	Stearic acid	4.01678	2.83377	2.50905	0.968694
Others	4-Cresol2)	0.137925	0.116237	0.196498	0.090049
	Allantoin	-	-	-	0.00564593
	Cadaverine	0.0188903	0.0127057	0.0182467	0.00759683
	Catechol	1.24942	1.01017	0.91745	0.380721
	Dihydrouracil	0.179172	0.134399	0.128561	0.0500546
	Dihydroxyacetone	1.04855	0.71248	0.67286	0.302289
	Dopamine	-	0.0515008	0.00464978	0.0507307
	Glyceraldehyde	0.0136112	0.0063482	0.0107177	0.00443224
	Glycerol	0.822211	0.710827	0.489834	0.310974
	Hydroxylamine	0.11602	0.0972153	0.080864	0.0309034
	Monostearin	0.995767	0.890132	0.688584	0.294732
	Norepinephrine	0.101499	0.0822387	0.0618868	0.0301356
	Octadecanol	0.254841	0.217984	0.276301	0.114353
	Pyridoxamine	0.0330803	0.0352982	0.0210529	0.0103443
	Thymine	-	-	-	0.0027888
	Triethanolamine	0.11214	0.280041	0.186627	0.0697542
	1) Sum of Isoleucine and allo-Isoleucine
	2) Peak shape distortion
	3) Sum of 3-Hydroxybutyric acid and 3-Hydroxyisobutyric acid
	4) Peak shape distortion
	5) Sum of Glucuronic acid and Galacturonic acid
	6) Insufficient isolation with other peaks
	7) Sum of Glucose and Galactose
	8) Sum of Lyxose and Arabinose
	9) Sum of Ribulose and Xylulose
	10) Sum of Arabitol and Xylitol
	11) Sum of Mannitol and Sorbitol
	12) Sum of Threitol and meso-Erythritol
	13) Sum of Oleic acid and Elaidic acid
